# Benchmarking A Novel Quantitative PCR-based Microbiome Profiling Platform Against Sequencing-based Methods

**DOI:** 10.1101/2023.12.27.573468

**Authors:** Benjamin J. Tully, Steven E. Finkel, Christopher H. Corzett

## Abstract

**Background:** PCR-based diagnostics, predominantly utilized for pathogen detection, have faced challenges in broader microbial profiling due to disparities in genomic data availability. This study addresses this limitation by exploiting the surge in the number of microbial genomes, facilitated by advancements in next-generation sequencing (NGS) and metagenomic-assembled genomes. The primary aim was to develop and validate quantitative PCR (qPCR) assays for a wide range of gut commensals, traditionally overlooked due to inadequate genomic information. We sought to compare the efficacy of these qPCR assays against established NGS microbiome profiling methodologies - 16S amplicon and metagenomic sequencing.

**Methods:** We designed 110 species-specific qPCR assays for gut commensals using a novel proprietary *in silico* pipeline and validated the assays against stool samples from three healthy donors. The quantitative microbiome profiles were compared to taxonomic profiles generated by standard bioinformatic approaches for 16S amplicon and metagenomic sequencing. 16S amplicons were analyzed as amplicon sequence variants produced by DADA2 and metagenomic sequences were analyzed by multiple iterations of MetaPhlAn (versions 2, 3, and 4) and Kraken2/Bracken paired with two different genomic databases. The qPCR assays were assessed for their ability to detect low abundance microbes and their correlation with NGS results, focusing on taxonomic resolution and limits of quantification.

**Results:** The qPCR assays demonstrated high concordance with advanced metagenomic and the ineffectiveness of 16S amplicon methods to achieve species-level assignments. qPCR microbiome profiles were more highly correlated with the most current bioinformatic methods than the bioinformatics methods were to each other. The profile comparisons also highlight how the continued use of older bioinformatics protocols can limit results and lead to misinterpretation of data. Notably, qPCR identified taxa undetected or underestimated by metagenomic approaches, revealing limitations in current bioinformatics tools for differentiating closely related species and quantifying low abundance taxa.

**Conclusions:** This study establishes qPCR as a robust tool for large-scale microbiome profiling, offering enhanced accuracy, sensitivity, and quantitative capabilities compared to standard NGS methods. Our findings advocate for the integration of qPCR in standardizing microbiome detection, providing a pathway towards developing human microbiome profiling platforms capable of accurate species quantification. The adoption of qPCR assays could lead to more consistent, reliable, and cost-effective microbiome research and diagnostics.
