## Supplemental Data 1 for "Benchmarking A Novel Quantitative PCR-based Microbiome Profiling Platform Against Sequencing-based Methods"

### Sheet: Donor-A
GTDB Species Name	qPCR (genome equivalents per reaction)	MetaPhlAn4 (relative abundance)	MetaPhlAn3 (read count)	MetaPhlAn2 (read count)	Bracken-GTDB (read count)	Bracken-Standard (read count)
Agathobacter rectalis	218408	7.10749	16326059	10744649	1760141	0
Akkermansia muciniphila_B	0	0	0	0	0	0
Alistipes putredinis	75057	1.6739	2350211	1298076	942025	0
Alistipes shahii	0	0	0	0	2947	13757
Anaerobutyricum hallii	31916	0.59077	1585986	765986	459990	846176
Anaerococcus obesiensis	4	0	0	0	3	235
Anaerococcus vaginalis_C	0	0	0	0	25	260
Anaerostipes hadrus	185546	2.89776	6571444	83539	915869	3316851
Anaerostipes hadrus_A	0	0	0	0	51564	0
Bacteroides fragilis	1003	0.03057	94593	29908	40537	275640
Bacteroides ovatus	20743	0.28713	819151	472054	53447	685271
Bacteroides thetaiotaomicron	3948	0.08429	277739	141108	73474	399089
Bacteroides uniformis	9212	0.2287	771378	42589	135104	642836
Bacteroides xylanisolvens	534	0.08494	258198	111403	59023	287428
Bariatricus comes	0	0	244	217	2958	49794
Barnesiella intestinihominis	18963	0.42862	939620	574007	383223	0
Bifidobacterium adolescentis	0	0	0	0	7815	124316
Bifidobacterium longum	187822	3.97706	7177365	4173190	1068848	4000393
Bifidobacterium pseudocatenulatum	185480	2.99652	5145157	968186	948258	2252896
Bilophila wadsworthia	11599	0.34843	287651	92457	274203	0
Blautia_A obeum	28897	0.40801	0	0	291139	634086
Blautia_A obeum_B	7	0	0	0	4606	0
Bulleidia moorei	0	0	0	0	46	0
Clostridium_Q symbiosum	0	0	0	0	571	0
Collinsella aerofaciens	79957	1.579	2005141	1649557	200613	1822141
Coprococcus eutactus_A	0	0.00193	3267	0	2649	0
Coprococcus_A catus	5889	0	487139	264587	0	242194
Dorea formicigenerans	26221	0.35994	866674	563371	245090	410355
Dorea_A longicatena	54364	1.48904	3212217	1450078	674059	1806875
Dorea_A longicatena_B	8679	0.16901	0	0	125691	0
Enterocloster asparagiformis	81	0.002	0	0	3238	11932
Enterocloster bolteae	621	0.00745	18192	18065	12762	27683
Eubacterium_I ramulus_A	12326	0.1833	0	0	129939	0
Faecalibacterium prausnitzii	114868	3.04686	9051141	7022899	350841	4018225
Faecalibacterium prausnitzii_A	17	0	0	0	97179	0
Faecalibacterium prausnitzii_C	31175	0.67741	0	0	322516	0
Faecalibacterium prausnitzii_D	139278	3.36614	0	0	1079250	0
Faecalibacterium prausnitzii_E	0	0	0	0	34433	0
Faecalibacterium prausnitzii_F	0	0	0	0	40667	0
Faecalibacterium prausnitzii_G	4850	0.26476	0	0	106370	0
Faecalibacterium prausnitzii_H	0	0	0	0	29949	0
Faecalibacterium prausnitzii_I	0	0	0	0	19643	0
Faecalibacterium prausnitzii_J	0	0	0	0	87348	0
Faecalibacterium prausnitzii_L	0	0	0	0	8142	0
Faecalibacterium prausnitzii_M	0	0	0	0	19755	0
Faecalicatena torques	24154	0.39491	2060367	927020	236239	852719
Flavonifractor plautii	935	0.09726	277657	11722	61231	168335
Fusobacterium nucleatum	0	0	0	0	63	420
Fusobacterium vincentii	0	0	0	0	6	0
Gemella morbillorum	7	0	0	0	12	175
Hungatella_A hathewayi_A	0	0	1959	1219	131	12152
Lachnospira eligens	149	0	84668	28224	2767	65312
Lachnospira eligens_A	2754	0.04409	0	0	12215	0
Lancefieldella parvula	1	0	0	0	24	337
Mediterraneibacter lactaris	0	0.0001	0	686	5471	32816
Methanobrevibacter_A smithii	0	0	0	0	11	17
Parabacteroides distasonis	5101	1.50235	5423722	2193655	1306031	2850775
Parvimonas micra	1	0	0	0	9	453
Pauljensenia odontolytica_A	1	0	0	0	49	0
Pauljensenia odontolytica_B	16	0	0	0	106	0
Pauljensenia odontolytica_C	0	0	0	0	74	0
Peptostreptococcus anaerobius	3	0	0	0	124	0
Peptostreptococcus stomatis	0	0	0	0	19	0
Phocaeicola dorei	41858	0.00086	2607	1211	256754	629289
Phocaeicola vulgatus	196846	3.37229	7146705	121494	1405076	5862156
Porphyromonas asaccharolytica	10	0	1579	4988	2143	19641
Porphyromonas uenonis	2921	0	4390	19731	42235	0
Porphyromonas_A somerae	40098	0.93718	0	0	689541	633765
Roseburia hominis	186	0.00944	23764	10676	9997	67719
Roseburia inulinivorans	7370	0.1519	413705	206183	91294	0
Ruminococcus_B gnavus	6016	0.085	210180	118266	65219	183206
Ruminococcus_E bromii	0	0	7657003	3697895	148045	0
Ruminococcus_E bromii_B	160006	4.57968	0	0	706974	0
Streptococcus constellatus	0	0	0	0	31	108
Streptococcus parasanguinis_B	1837	0.01669	0	0	97	0
Streptococcus parasanguinis_E	1365	0	0	0	100	0
Streptococcus parasanguinis_F	1196	0	0	0	783	0
Streptococcus parasanguinis_MC1	156	0	0	0	0	0
Streptococcus parasanguinis_MC2	1410	0	0	0	0	0
Streptococcus parasanguinis_MC3	232	0	0	0	0	0
Streptococcus salivarius	10520	0.07972	111570	58191	10393	53183
Akkermansia muciniphila	0	0	0	0	13	2033
Akkermansia muciniphila_A	0	0	0	0	13	0
Akkermansia muciniphila_C	0	0	0	0	0	0
Akkermansia muciniphila_D	0	0	0	0	23	0
Anaerococcus vaginalis	0	0	0	0	5	0
Anaerococcus vaginalis_B	0	0	0	0	11	0
Bacteroides fragilis_A	0	0	0	0	6874	0
Bacteroides salyersiae	0	0	0	0	3345	48208
Bariatricus comes_A	0	0	0	0	5884	0
Bifidobacterium infantis	0	0	0	0	168489	0
Desulfovibrio piger	0	0	0	0	32	0
Desulfovibrio piger_A	0	0	0	0	13	0
Enterocloster sp000155435	0	0	0	0	198	0
Extibacter hylemonae	0	0	0	0	168	6394
Fusobacterium nucleatum_E	0	0	0	0	0	0
Fusobacterium nucleatum_J	0	0	0	0	0	0
Klebsiella A michiganensis	0	0	0	0	3	170
Parabacteroides distasonis_A	0	0	0	0	83991	0
Parabacteroides distasonis_B	0	0	0	0	679	0
Porphyromonas uenonis_A	0	0	0	0	264	0
Prevotella intermedia	0	0	0	0	209	9737
Ruminococcus_E bromii_A	0	0	0	0	4173	0
Streptococcus constellatus_A	0	0	0	0	697	0
Streptococcus parasanguinis_C1	0	0	0	0	0	0
Streptococcus parasanguinis_D	0	0	0	0	99	0

### Sheet: Donor-B
GTDB Species Name	qPCR (genome equivalents per reaction)	MetaPhlAn4 (relative abundance)	MetaPhlAn3 (read count)	MetaPhlAn2 (read count)	Bracken-GTDB (read count)	Bracken-Standard (read count)
Agathobacter rectalis	248375	4.94491	15021	6448507	924310	0
Akkermansia muciniphila_B	0	0	0	0	6	0
Alistipes putredinis	0	0.00058	1052	731	1961	0
Alistipes shahii	0	0	0	0	1784	3487
Anaerobutyricum hallii	36562	1.27711	3371643	1683850	989533	1794615
Anaerococcus obesiensis	75	0	0	0	40	309
Anaerococcus vaginalis_C	48	0	0	0	57	542
Anaerostipes hadrus	66024	0.79797	1919897	10080	268623	1329331
Anaerostipes hadrus_A	88896	0	0	0	402287	0
Bacteroides fragilis	0	0	0	0	3642	94427
Bacteroides ovatus	6239	0.0528	219058	133280	41963	416783
Bacteroides thetaiotaomicron	10501	0.11538	597094	280978	109945	361119
Bacteroides uniformis	80426	1.25519	4221158	1590952	593858	2150751
Bacteroides xylanisolvens	4850	0.35634	856029	0	163612	759360
Bariatricus comes	95440	0.99204	2653504	1227982	403974	1630283
Barnesiella intestinihominis	0	0	0	164	366	0
Bifidobacterium adolescentis	0	0	0	0	23	8438
Bifidobacterium longum	8	0.0028	5295	3085	876	6469
Bifidobacterium pseudocatenulatum	3	0.00177	3238	269	746	2157
Bilophila wadsworthia	0	0	0	0	224	0
Blautia_A obeum	32082	0.30025	0	0	237828	958712
Blautia_A obeum_B	39	0	0	0	18667	0
Bulleidia moorei	0	0	0	0	90	0
Clostridium_Q symbiosum	1	0	0	331	1328	0
Collinsella aerofaciens	173138	1.8599	1875188	1763826	157218	2143236
Coprococcus eutactus_A	337600	3.51211	8219073	0	2044468	0
Coprococcus_A catus	29312	0	1242669	629517	0	640007
Dorea formicigenerans	28084	0.24005	618092	376552	179526	394395
Dorea_A longicatena	103990	1.42242	3274391	1503163	686494	2169062
Dorea_A longicatena_B	9675	0.11123	0	0	98008	0
Enterocloster asparagiformis	53	0	0	0	545	14397
Enterocloster bolteae	180	0.00082	197	193681	4730	36946
Eubacterium_I ramulus_A	15129	0.12038	0	0	96429	0
Faecalibacterium prausnitzii	296486	3.62044	12825891	6925906	446852	5649619
Faecalibacterium prausnitzii_A	38	0	0	0	159167	0
Faecalibacterium prausnitzii_C	147682	1.79808	0	0	841862	0
Faecalibacterium prausnitzii_D	22674	0.3675	0	0	150079	0
Faecalibacterium prausnitzii_E	0	0	0	0	87648	0
Faecalibacterium prausnitzii_F	1	0	0	0	43960	0
Faecalibacterium prausnitzii_G	56587	1.24112	0	0	579621	0
Faecalibacterium prausnitzii_H	0	0	0	0	37410	0
Faecalibacterium prausnitzii_I	56097	0.38269	0	0	213281	0
Faecalibacterium prausnitzii_J	0	0	0	0	87379	0
Faecalibacterium prausnitzii_L	0	0	0	0	26290	0
Faecalibacterium prausnitzii_M	0	0	0	0	26858	0
Faecalicatena torques	24350	0.24671	3169610	1307109	177073	1391316
Flavonifractor plautii	163	0.0094	28254	1988	8196	97233
Fusobacterium nucleatum	0	0	0	0	10	464
Fusobacterium vincentii	0	0	0	0	15	0
Gemella morbillorum	18	0	0	0	36	161
Hungatella_A hathewayi_A	0	0	14458	28550	299	63232
Lachnospira eligens	1327	0	413083	129426	21351	224369
Lachnospira eligens_A	23518	0.19579	0	0	52318	0
Lancefieldella parvula	0	0	0	0	19	400
Mediterraneibacter lactaris	90249	0.9047	1961610	1105342	624870	887842
Methanobrevibacter_A smithii	0	0	0	0	6	64
Parabacteroides distasonis	0	0.00073	763	1504	7634	213193
Parvimonas micra	2	0	0	0	3	619
Pauljensenia odontolytica_A	10	0	0	0	4	0
Pauljensenia odontolytica_B	0	0	0	0	13	0
Pauljensenia odontolytica_C	3	0	0	0	3	0
Peptostreptococcus anaerobius	0	0	0	0	159	0
Peptostreptococcus stomatis	0	0	0	0	41	0
Phocaeicola dorei	163250	1.53277	5602282	1422953	1417143	3637200
Phocaeicola vulgatus	524140	5.31038	11878190	2285988	2583920	8920260
Porphyromonas asaccharolytica	13	0	1920	4547	2060	19420
Porphyromonas uenonis	5166	0	4056	16207	41860	0
Porphyromonas_A somerae	78624	0.92752	0	0	714400	648126
Roseburia hominis	665	0.01519	37445	19701	15823	146017
Roseburia inulinivorans	12409	0.11891	332352	185445	78200	0
Ruminococcus_B gnavus	223	0.0017	4394	3112	11089	217745
Ruminococcus_E bromii	0	0	5867	2858	304	0
Ruminococcus_E bromii_B	3	0.00343	0	0	2697	0
Streptococcus constellatus	0	0	0	0	28	151
Streptococcus parasanguinis_B	0	0	0	0	1	0
Streptococcus parasanguinis_E	0	0	0	0	0	0
Streptococcus parasanguinis_F	0	0	0	0	7	0
Streptococcus parasanguinis_MC1	16	0	0	0	0	0
Streptococcus parasanguinis_MC2	2	0	0	0	0	0
Streptococcus parasanguinis_MC3	0	0	0	0	0	0
Streptococcus salivarius	99	0	77	178	212	710
Akkermansia muciniphila	0	0	0	0	60	2256
Akkermansia muciniphila_A	0	0	0	0	20	0
Akkermansia muciniphila_C	0	0	0	0	37	0
Akkermansia muciniphila_D	0	0	0	0	75	0
Anaerococcus vaginalis	0	0	0	0	56	0
Anaerococcus vaginalis_B	0	0	0	0	25	0
Bacteroides fragilis_A	0	0	0	0	2186	0
Bacteroides salyersiae	0	0	0	0	3762	38410
Bariatricus comes_A	0	0	0	0	93436	0
Bifidobacterium infantis	0	0	0	0	180	0
Desulfovibrio piger	0	0	0	0	7	0
Desulfovibrio piger_A	0	0	0	0	2	0
Enterocloster sp000155435	0	0	0	0	507	0
Extibacter hylemonae	0	0	0	0	241	27033
Fusobacterium nucleatum_E	0	0	0	0	0	0
Fusobacterium nucleatum_J	0	0	0	0	0	0
Klebsiella A michiganensis	0	0	0	0	3	2549
Parabacteroides distasonis_A	0	0	0	0	1229	0
Parabacteroides distasonis_B	0	0	0	0	343	0
Porphyromonas uenonis_A	0	0	0	0	219	0
Prevotella intermedia	0	0	0	0	74	11237
Ruminococcus_E bromii_A	0	0	0	0	234	0
Streptococcus constellatus_A	0	0	0	0	4426	0
Streptococcus parasanguinis_C1	0	0	0	0	0	0
Streptococcus parasanguinis_D	0	0	0	0	8	0

### Sheet: Donor-C
GTDB Species Name	qPCR (genome equivalents per reaction)	MetaPhlAn4 (relative abundance)	MetaPhlAn3 (read count)	MetaPhlAn2 (read count)	Bracken-GTDB (read count)	Bracken-Standard (read count)
Agathobacter rectalis	194533	3.2504	6772350	4339911	757871	0
Akkermansia muciniphila_B	1039	0.02214	0	0	10562	0
Alistipes putredinis	101497	1.50006	1684680	833164	675662	0
Alistipes shahii	5464	0.15739	7645	125226	69715	168802
Anaerobutyricum hallii	145309	1.80176	4100820	1993247	1173150	1943079
Anaerococcus obesiensis	54	0	0	0	42	320
Anaerococcus vaginalis_C	0	0	0	0	39	302
Anaerostipes hadrus	83685	0.93755	1895259	322247	263420	1379637
Anaerostipes hadrus_A	202591	0	0	0	694680	0
Bacteroides fragilis	240	0.00365	8043	5404	5310	58495
Bacteroides ovatus	18151	0.13745	183731	178645	19520	143701
Bacteroides thetaiotaomicron	11529	0.15427	468987	230916	116470	332480
Bacteroides uniformis	70111	1.06585	2940807	1249684	413803	1466277
Bacteroides xylanisolvens	958	0.1087	219594	46223	32322	200031
Bariatricus comes	94317	0.88842	2015401	832517	313605	1146606
Barnesiella intestinihominis	79525	0.97677	1878166	1149228	743482	0
Bifidobacterium adolescentis	71289	1.82457	2777210	1533436	587957	1233169
Bifidobacterium longum	5594	0.06818	108688	58901	17156	76268
Bifidobacterium pseudocatenulatum	6211	0	0	0	5815	9790
Bilophila wadsworthia	30165	0.44987	97930	530	219503	0
Blautia_A obeum	147789	1.30451	0	0	934435	2015581
Blautia_A obeum_B	591	0	0	0	40775	0
Bulleidia moorei	278	0	1221	1197	855	0
Clostridium_Q symbiosum	9	0.00064	1770	1407	1828	0
Collinsella aerofaciens	105416	1.1438	1379387	1048612	80760	1183234
Coprococcus eutactus_A	0	0	0	0	618	0
Coprococcus_A catus	18500	0	583906	299601	0	299333
Dorea formicigenerans	65033	0.55	1192222	722311	353500	635144
Dorea_A longicatena	177770	2.59169	5129749	2233553	1011597	2783538
Dorea_A longicatena_B	10538	0.14183	0	0	163153	0
Enterocloster asparagiformis	102	0.00097	0	0	3646	16379
Enterocloster bolteae	149	0.00103	0	350579	6534	36867
Eubacterium_I ramulus_A	11050	0.09253	0	0	64288	0
Faecalibacterium prausnitzii	167864	2.27591	12032049	6151495	262832	4797917
Faecalibacterium prausnitzii_A	21	0	0	0	81291	0
Faecalibacterium prausnitzii_C	305407	3.51272	0	0	1335320	0
Faecalibacterium prausnitzii_D	119970	1.57886	0	0	450355	0
Faecalibacterium prausnitzii_E	8258	0.14821	0	0	93607	0
Faecalibacterium prausnitzii_F	2	0	0	0	37588	0
Faecalibacterium prausnitzii_G	35353	0.7909	0	0	282817	0
Faecalibacterium prausnitzii_H	0	0	0	0	38919	0
Faecalibacterium prausnitzii_I	102984	0.70362	0	0	317912	0
Faecalibacterium prausnitzii_J	0	0	0	0	76798	0
Faecalibacterium prausnitzii_L	0	0	0	0	19325	0
Faecalibacterium prausnitzii_M	0	0	0	0	16643	0
Faecalicatena torques	68212	0.81689	4853297	1849105	442235	1943815
Flavonifractor plautii	337	0.01456	46011	6373	10960	64386
Fusobacterium nucleatum	1	0	0	0	10	695
Fusobacterium vincentii	2	0	0	0	36	0
Gemella morbillorum	126	0	0	131	256	569
Hungatella_A hathewayi_A	3	0	0	1810	343	24492
Lachnospira eligens	1638	0	1863741	555497	36020	672882
Lachnospira eligens_A	117125	1.04519	0	0	216427	0
Lancefieldella parvula	1	0	0	0	41	340
Mediterraneibacter lactaris	0	0	0	0	14979	61230
Methanobrevibacter_A smithii	15523	0.12994	211320	132085	59041	109922
Parabacteroides distasonis	2365	0.45015	1397991	30534	261264	891558
Parvimonas micra	1197	0.00747	5992	1263	1482	5237
Pauljensenia odontolytica_A	0	0	0	0	65	0
Pauljensenia odontolytica_B	64	0	0	0	697	0
Pauljensenia odontolytica_C	0	0	0	0	98	0
Peptostreptococcus anaerobius	18	0	0	0	173	0
Peptostreptococcus stomatis	321	0.00165	1327	1825	1306	0
Phocaeicola dorei	65646	0	0	20231	126301	195190
Phocaeicola vulgatus	230979	3.08223	5753068	1428176	1241306	4470265
Porphyromonas asaccharolytica	7	0.00033	1126	3351	1590	15184
Porphyromonas uenonis	5511	0	4623	12224	33900	0
Porphyromonas_A somerae	78624	0.87236	0	0	558735	500113
Roseburia hominis	3736	0.08079	184270	85620	55402	193267
Roseburia inulinivorans	82841	0.76484	1784031	857552	382495	0
Ruminococcus_B gnavus	1505	0.0142	27976	17133	35101	214524
Ruminococcus_E bromii	0	0	3171663	1610677	63700	0
Ruminococcus_E bromii_B	153781	2.17186	0	0	285610	0
Streptococcus constellatus	0	0	0	0	29	164
Streptococcus parasanguinis_B	4438	0.02516	0	0	193	0
Streptococcus parasanguinis_E	893	0	0	0	220	0
Streptococcus parasanguinis_F	4135	0	0	0	238	0
Streptococcus parasanguinis_MC1	116	0	0	0	0	0
Streptococcus parasanguinis_MC2	3366	0	0	0	0	0
Streptococcus parasanguinis_MC3	868	0	0	0	0	0
Streptococcus salivarius	2738	0.01981	22308	10902	1652	11309
Akkermansia muciniphila	0	0	0	0	62	24259
Akkermansia muciniphila_A	0	0	0	0	68	0
Akkermansia muciniphila_C	0	0	0	0	356	0
Akkermansia muciniphila_D	0	0	0	0	119	0
Anaerococcus vaginalis	0	0	0	0	26	0
Anaerococcus vaginalis_B	0	0	0	0	9	0
Bacteroides fragilis_A	0	0	0	0	2345	0
Bacteroides salyersiae	0	0	0	0	1580	10342
Bariatricus comes_A	0	0	0	0	65025	0
Bifidobacterium infantis	0	0	0	0	1941	0
Desulfovibrio piger	0	0	0	0	31	0
Desulfovibrio piger_A	0	0	0	0	299	0
Enterocloster sp000155435	0	0	0	0	625	0
Extibacter hylemonae	0	0	0	0	200	9206
Fusobacterium nucleatum_E	0	0	0	0	0	0
Fusobacterium nucleatum_J	0	0	0	0	0	0
Klebsiella A michiganensis	0	0	0	0	305	393
Parabacteroides distasonis_A	0	0	0	0	42444	0
Parabacteroides distasonis_B	0	0	0	0	129	0
Porphyromonas uenonis_A	0	0	0	0	193	0
Prevotella intermedia	0	0	0	0	51	5799
Ruminococcus_E bromii_A	0	0	0	0	364	0
Streptococcus constellatus_A	0	0	0	0	2133	0
Streptococcus parasanguinis_C1	0	0	0	0	0	0
Streptococcus parasanguinis_D	0	0	0	0	172	0
