## Supplemental Data 2 for "Benchmarking A Novel Quantitative PCR-based Microbiome Profiling Platform Against Sequencing-based Methods"

### Sheet: Donor-A
	Raw Data Values							Relative Contribution to Signal							Detection Limit Comparison
GTDB Species Name	qPCR	MetaPhlAn4	MetaPhlAn3	MetaPhlAn2	Bracken-GTDB	Bracken-Standard		qPCR	MetaPhlAn4	MetaPhlAn3	MetaPhlAn2	Bracken-GTDB	Bracken-Standard		qPCR	MetaPhlAn4	MetaPhlAn3	MetaPhlAn2	Bracken-GTDB	Bracken-Standard	NGS False Negative	qPCR False Negative
Agathobacter rectalis	218408	7.10749	16326059	10744649	1760141	0		11.1284	16.3156	13.8144	19.4677	3.158	0		218408	1	1	1	1	0
Akkermansia muciniphila_B	0	0	0	0	0	0		0	0	0	0	0	0		0	0	0	0	0	0
Alistipes putredinis	75057	1.6739	2350211	1298076	942025	0		3.82434	3.84253	1.98865	2.35192	1.69016	0		75057	1	1	1	1	0
Alistipes shahii	0	0	0	0	2947	13757		0	0	0	0	0.00528743	0.0245996		0	0	0	0	0	0
Anaerobutyricum hallii	31916	0.59077	1585986	765986	459990	846176		1.6262	1.35614	1.34199	1.38785	0.825301	1.51309		31916	1	1	1	1	1
Anaerococcus obesiensis	4	0	0	0	3	235		0.00020381	0	0	0	5.38252e-06	0.000420215		4	0	0	0	0	0	BLD
Anaerococcus vaginalis_C	0	0	0	0	25	260		0	0	0	0	4.48543e-05	0.000464919		0	0	0	0	0	0
Anaerostipes hadrus	185546	2.89776	6571444	83539	915869	3316851		9.45402	6.65196	5.56047	0.15136	1.64323	5.93102		185546	1	1	1	1	1
Anaerostipes hadrus_A	0	0	0	0	51564	0		0	0	0	0	0.0925147	0		0	0	0	0	1	0		NGS
Bacteroides fragilis	1003	0.03057	94593	29908	40537	275640		0.0511053	0.070175	0.0800405	0.0541887	0.0727304	0.492885		1003	1	1	1	1	1
Bacteroides ovatus	20743	0.28713	819151	472054	53447	685271		1.05691	0.659122	0.69313	0.85529	0.0958931	1.22537		20743	1	1	1	1	1
Bacteroides thetaiotaomicron	3948	0.08429	277739	141108	73474	399089		0.20116	0.193492	0.235011	0.255666	0.131825	0.713631		3948	1	1	1	1	1
Bacteroides uniformis	9212	0.2287	771378	42589	135104	642836		0.469374	0.524993	0.652707	0.0771648	0.2424	1.14949		9212	1	1	1	1	1
Bacteroides xylanisolvens	534	0.08494	258198	111403	59023	287428		0.0272086	0.194984	0.218476	0.201845	0.105897	0.513964		534	1	1	1	1	1
Bariatricus comes	0	0	244	217	2958	49794		0	0	0.000206462	0.000393171	0.00530716	0.0890391		0	0	0	0	0	1		NGS
Barnesiella intestinihominis	18963	0.42862	939620	574007	383223	0		0.966211	0.98392	0.795066	1.04001	0.687568	0		18963	1	1	1	1	0
Bifidobacterium adolescentis	0	0	0	0	7815	124316		0	0	0	0	0.0140215	0.222296		0	0	0	0	0	1		NGS
Bifidobacterium longum	187822	3.97706	7177365	4173190	1068848	4000393		9.56999	9.12955	6.07318	7.56119	1.9177	7.1533		187822	1	1	1	1	1
Bifidobacterium pseudocatenulatum	185480	2.99652	5145157	968186	948258	2252896		9.45066	6.87867	4.35361	1.75421	1.70134	4.02851		185480	1	1	1	1	1
Bilophila wadsworthia	11599	0.34843	287651	92457	274203	0		0.590998	0.799839	0.243398	0.167518	0.491967	0		11599	1	1	1	1	0
Blautia_A obeum	28897	0.40801	0	0	291139	634086		1.47237	0.936608	0	0	0.522354	1.13384		28897	1	0	0	1	1
Blautia_A obeum_B	7	0	0	0	4606	0		0.000356667	0	0	0	0.00826396	0		7	0	0	0	0	0	BLD
Bulleidia moorei	0	0	0	0	46	0		0	0	0	0	8.25319e-05	0		0	0	0	0	0	0
Clostridium_Q symbiosum	0	0	0	0	571	0		0	0	0	0	0.00102447	0		0	0	0	0	0	0
Collinsella aerofaciens	79957	1.579	2005141	1649557	200613	1822141		4.07401	3.62468	1.69666	2.98875	0.359934	3.25826		79957	1	1	1	1	1
Coprococcus eutactus_A	0	0.00193	3267	0	2649	0		0	0.00443042	0.0027644	0	0.00475276	0		0	0	0	0	0	0
Coprococcus_A catus	5889	0	487139	264587	0	242194		0.300059	0	0.412196	0.479391	0	0.433079		5889	0	1	1	0	1
Dorea formicigenerans	26221	0.35994	866674	563371	245090	410355		1.33602	0.826261	0.733342	1.02074	0.439734	0.733776		26221	1	1	1	1	1
Dorea_A longicatena	54364	1.48904	3212217	1450078	674059	1806875		2.76998	3.41817	2.71804	2.62732	1.20938	3.23096		54364	1	1	1	1	1
Dorea_A longicatena_B	8679	0.16901	0	0	125691	0		0.442216	0.387971	0	0	0.225511	0		8679	1	0	0	1	0
Enterocloster asparagiformis	81	0.002	0	0	3238	11932		0.00412715	0.0045911	0	0	0.00580953	0.0213362		81	0	0	0	0	0	BLD
Enterocloster bolteae	621	0.00745	18192	18065	12762	27683		0.0316415	0.0171019	0.0153933	0.032731	0.0228972	0.0495013		621	1	1	1	0	1
Eubacterium_I ramulus_A	12326	0.1833	0	0	129939	0		0.62804	0.420775	0	0	0.233133	0		12326	1	0	0	1	0
Faecalibacterium prausnitzii	114868	3.04686	9051141	7022899	350841	4018225		5.85281	6.99423	7.65869	12.7244	0.629469	7.18518		114868	1	1	1	1	1
Faecalibacterium prausnitzii_A	17	0	0	0	97179	0		0.000866192	0	0	0	0.174356	0		17	0	0	0	1	0
Faecalibacterium prausnitzii_C	31175	0.67741	0	0	322516	0		1.58844	1.55503	0	0	0.578649	0		31175	1	0	0	1	0
Faecalibacterium prausnitzii_D	139278	3.36614	0	0	1079250	0		7.09656	7.72715	0	0	1.93636	0		139278	1	0	0	1	0
Faecalibacterium prausnitzii_E	0	0	0	0	34433	0		0	0	0	0	0.0617787	0		0	0	0	0	1	0		NGS
Faecalibacterium prausnitzii_F	0	0	0	0	40667	0		0	0	0	0	0.0729636	0		0	0	0	0	1	0		NGS
Faecalibacterium prausnitzii_G	4850	0.26476	0	0	106370	0		0.247119	0.60777	0	0	0.190846	0		4850	1	0	0	1	0
Faecalibacterium prausnitzii_H	0	0	0	0	29949	0		0	0	0	0	0.0537337	0		0	0	0	0	1	0		NGS
Faecalibacterium prausnitzii_I	0	0	0	0	19643	0		0	0	0	0	0.0352429	0		0	0	0	0	0	0
Faecalibacterium prausnitzii_J	0	0	0	0	87348	0		0	0	0	0	0.156717	0		0	0	0	0	1	0		NGS
Faecalibacterium prausnitzii_L	0	0	0	0	8142	0		0	0	0	0	0.0146082	0		0	0	0	0	0	0
Faecalibacterium prausnitzii_M	0	0	0	0	19755	0		0	0	0	0	0.0354439	0		0	0	0	0	0	0
Faecalicatena torques	24154	0.39491	2060367	927020	236239	852719		1.23071	0.906537	1.74339	1.67962	0.423854	1.52479		24154	1	1	1	1	1
Flavonifractor plautii	935	0.09726	277657	11722	61231	168335		0.0476405	0.223265	0.234941	0.0212385	0.109859	0.301008		935	1	1	1	1	1
Fusobacterium nucleatum	0	0	0	0	63	420		0	0	0	0	0.000113033	0.000751023		0	0	0	0	0	0
Fusobacterium vincentii	0	0	0	0	6	0		0	0	0	0	1.0765e-05	0		0	0	0	0	0	0
Gemella morbillorum	7	0	0	0	12	175		0.000356667	0	0	0	2.15301e-05	0.000312926		7	0	0	0	0	0	BLD
Hungatella_A hathewayi_A	0	0	1959	1219	131	12152		0	0	0.00165762	0.00220864	0.000235037	0.0217296		0	0	0	0	0	0
Lachnospira eligens	149	0	84668	28224	2767	65312		0.00759192	0	0.0716424	0.0511376	0.00496448	0.116788		149	0	1	1	0	1
Lachnospira eligens_A	2754	0.04409	0	0	12215	0		0.140323	0.101211	0	0	0.0219158	0		2754	1	0	0	0	0
Lancefieldella parvula	1	0	0	0	24	337		5.09525e-05	0	0	0	4.30601e-05	0.000602606		1	0	0	0	0	0	BLD
Mediterraneibacter lactaris	0	0.0001	0	686	5471	32816		0	0.000229555	0	0.00124293	0.00981592	0.0586799		0	0	0	0	0	1		NGS
Methanobrevibacter_A smithii	0	0	0	0	11	17		0	0	0	0	1.97359e-05	3.03985e-05		0	0	0	0	0	0
Parabacteroides distasonis	5101	1.50235	5423722	2193655	1306031	2850775		0.259908	3.44872	4.58932	3.97457	2.34324	5.09761		5101	1	1	1	1	1
Parvimonas micra	1	0	0	0	9	453		5.09525e-05	0	0	0	1.61476e-05	0.000810031		1	0	0	0	0	0	BLD
Pauljensenia odontolytica_A	1	0	0	0	49	0		5.09525e-05	0	0	0	8.79145e-05	0		1	0	0	0	0	0	BLD
Pauljensenia odontolytica_B	16	0	0	0	106	0		0.000815239	0	0	0	0.000190182	0		16	0	0	0	0	0	BLD
Pauljensenia odontolytica_C	0	0	0	0	74	0		0	0	0	0	0.000132769	0		0	0	0	0	0	0
Peptostreptococcus anaerobius	3	0	0	0	124	0		0.000152857	0	0	0	0.000222477	0		3	0	0	0	0	0	BLD
Peptostreptococcus stomatis	0	0	0	0	19	0		0	0	0	0	3.40893e-05	0		0	0	0	0	0	0
Phocaeicola dorei	41858	0.00086	2607	1211	256754	629289		2.13277	0.00197418	0.00220593	0.00219415	0.460661	1.12526		41858	0	0	0	1	1
Phocaeicola vulgatus	196846	3.37229	7146705	121494	1405076	5862156		10.0298	7.74127	6.04724	0.220129	2.52095	10.4824		196846	1	1	1	1	1
Porphyromonas asaccharolytica	10	0	1579	4988	2143	19641		0.000509525	0	0.00133608	0.0090375	0.00384491	0.035121		10	0	0	0	0	0	BLD
Porphyromonas uenonis	2921	0	4390	19731	42235	0		0.148832	0	0.00371463	0.0357496	0.0757769	0		2921	0	0	1	1	0
Porphyromonas_A somerae	40098	0.93718	0	0	689541	633765		2.04309	2.15135	0	0	1.23716	1.13327		40098	1	0	0	1	1
Roseburia hominis	186	0.00944	23764	10676	9997	67719		0.00947716	0.02167	0.0201081	0.0193433	0.0179363	0.121092		186	1	1	1	0	1
Roseburia inulinivorans	7370	0.1519	413705	206183	91294	0		0.37552	0.348694	0.350059	0.373572	0.163797	0		7370	1	1	1	1	0
Ruminococcus_B gnavus	6016	0.085	210180	118266	65219	183206		0.30653	0.195122	0.177845	0.21428	0.117014	0.3276		6016	1	1	1	1	1
Ruminococcus_E bromii	0	0	7657003	3697895	148045	0		0	0	6.47903	6.70002	0.265618	0		0	0	1	1	1	0		NGS
Ruminococcus_E bromii_B	160006	4.57968	0	0	706974	0		8.1527	10.5129	0	0	1.26843	0		160006	1	0	0	1	0
Streptococcus constellatus	0	0	0	0	31	108		0	0	0	0	5.56193e-05	0.00019312		0	0	0	0	0	0
Streptococcus parasanguinis_B	1837	0.01669	0	0	97	0		0.0935997	0.0383128	0	0	0.000174035	0		1837	1	0	0	0	0
Streptococcus parasanguinis_E	1365	0	0	0	100	0		0.0695501	0	0	0	0.000179417	0		1365	0	0	0	0	0	BLD
Streptococcus parasanguinis_F	1196	0	0	0	783	0		0.0609391	0	0	0	0.00140484	0		1196	0	0	0	0	0	BLD
Streptococcus parasanguinis_MC1	156	0	0	0	0	0		0.00794858	0	0	0	0	0		156	0	0	0	0	0	BLD
Streptococcus parasanguinis_MC2	1410	0	0	0	0	0		0.071843	0	0	0	0	0		1410	0	0	0	0	0	BLD
Streptococcus parasanguinis_MC3	232	0	0	0	0	0		0.011821	0	0	0	0	0		232	0	0	0	0	0	BLD
Streptococcus salivarius	10520	0.07972	111570	58191	10393	53183		0.53602	0.183001	0.0944058	0.105433	0.0186468	0.0950991		10520	1	1	1	0	1
Akkermansia muciniphila	0	0	0	0	13	2033		0	0	0	0	2.33242e-05	0.00363531		0	0	0	0	0	0
Akkermansia muciniphila_A	0	0	0	0	13	0		0	0	0	0	2.33242e-05	0		0	0	0	0	0	0
Akkermansia muciniphila_C	0	0	0	0	0	0		0	0	0	0	0	0		0	0	0	0	0	0
Akkermansia muciniphila_D	0	0	0	0	23	0		0	0	0	0	4.1266e-05	0		0	0	0	0	0	0
Anaerococcus vaginalis	0	0	0	0	5	0		0	0	0	0	8.97086e-06	0		0	0	0	0	0	0
Anaerococcus vaginalis_B	0	0	0	0	11	0		0	0	0	0	1.97359e-05	0		0	0	0	0	0	0
Bacteroides fragilis_A	0	0	0	0	6874	0		0	0	0	0	0.0123331	0		0	0	0	0	0	0
Bacteroides salyersiae	0	0	0	0	3345	48208		0	0	0	0	0.00600151	0.0862031		0	0	0	0	0	1		NGS
Bariatricus comes_A	0	0	0	0	5884	0		0	0	0	0	0.0105569	0		0	0	0	0	0	0
Bifidobacterium infantis	0	0	0	0	168489	0		0	0	0	0	0.302298	0		0	0	0	0	1	0		NGS
Desulfovibrio piger	0	0	0	0	32	0		0	0	0	0	5.74135e-05	0		0	0	0	0	0	0
Desulfovibrio piger_A	0	0	0	0	13	0		0	0	0	0	2.33242e-05	0		0	0	0	0	0	0
Enterocloster sp000155435	0	0	0	0	198	0		0	0	0	0	0.000355246	0		0	0	0	0	0	0
Extibacter hylemonae	0	0	0	0	168	6394		0	0	0	0	0.000301421	0.0114334		0	0	0	0	0	0
Fusobacterium nucleatum_E	0	0	0	0	0	0		0	0	0	0	0	0		0	0	0	0	0	0
Fusobacterium nucleatum_J	0	0	0	0	0	0		0	0	0	0	0	0		0	0	0	0	0	0
Klebsiella A michiganensis	0	0	0	0	3	170		0	0	0	0	5.38252e-06	0.000303985		0	0	0	0	0	0
Parabacteroides distasonis_A	0	0	0	0	83991	0		0	0	0	0	0.150694	0		0	0	0	0	1	0		NGS
Parabacteroides distasonis_B	0	0	0	0	679	0		0	0	0	0	0.00121824	0		0	0	0	0	0	0
Porphyromonas uenonis_A	0	0	0	0	264	0		0	0	0	0	0.000473662	0		0	0	0	0	0	0
Prevotella intermedia	0	0	0	0	209	9737		0	0	0	0	0.000374982	0.0174112		0	0	0	0	0	0
Ruminococcus_E bromii_A	0	0	0	0	4173	0		0	0	0	0	0.00748708	0		0	0	0	0	0	0
Streptococcus constellatus_A	0	0	0	0	697	0		0	0	0	0	0.00125054	0		0	0	0	0	0	0
Streptococcus parasanguinis_C1	0	0	0	0	0	0		0	0	0	0	0	0		0	0	0	0	0	0
Streptococcus parasanguinis_D	0	0	0	0	99	0		0	0	0	0	0.000177623	0		0	0	0	0	0	0
TOTAL			118181354	55192274	55736000	55923756

### Sheet: Donor-B
	Raw Data Values							Relative Contribution to Signal							Detection Limit Comparison
GTDB Species Name	qPCR	MetaPhlAn4	MetaPhlAn3	MetaPhlAn2	Bracken-GTDB	Bracken-Standard		qPCR	MetaPhlAn4	MetaPhlAn3	MetaPhlAn2	Bracken-GTDB	Bracken-Standard		qPCR	MetaPhlAn4	MetaPhlAn3	MetaPhlAn2	Bracken-GTDB	Bracken-Standard	NGS False Negative	qPCR False Negative
Agathobacter rectalis	248375	4.94491	15021	6448507	924310	0		8.65254	14.5263	0.0133384	15.1573	1.45256	0		248375	1	1	1	1	0
Akkermansia muciniphila_B	0	0	0	0	6	0		0	0	0	0	9.42901e-06	0		0	0	0	0	0	0
Alistipes putredinis	0	0.00058	1052	731	1961	0		0	0.00170382	0.000934157	0.00171822	0.00308172	0		0	0	0	0	0	0
Alistipes shahii	0	0	0	0	1784	3487		0	0	0	0	0.00280356	0.00474569		0	0	0	0	0	0
Anaerobutyricum hallii	36562	1.27711	3371643	1683850	989533	1794615		1.2737	3.75167	2.99396	3.9579	1.55505	2.44241		36562	1	1	1	1	1
Anaerococcus obesiensis	75	0	0	0	40	309		0.00261274	0	0	0	6.28601e-05	0.000420538		75	0	0	0	0	0	BLD
Anaerococcus vaginalis_C	48	0	0	0	57	542		0.00167216	0	0	0	8.95756e-05	0.000737643		48	0	0	0	0	0	BLD
Anaerostipes hadrus	66024	0.79797	1919897	10080	268623	1329331		2.30005	2.34414	1.70483	0.0236931	0.422142	1.80917		66024	1	1	1	1	1
Anaerostipes hadrus_A	88896	0	0	0	402287	0		3.09683	0	0	0	0.632195	0		88896	0	0	0	1	0
Bacteroides fragilis	0	0	0	0	3642	94427		0	0	0	0	0.00572341	0.128512		0	0	0	0	0	1		NGS
Bacteroides ovatus	6239	0.0528	219058	133280	41963	416783		0.217345	0.155107	0.19452	0.313275	0.065945	0.567227		6239	1	1	1	1	1
Bacteroides thetaiotaomicron	10501	0.11538	597094	280978	109945	361119		0.365819	0.338943	0.530209	0.66044	0.172779	0.491471		10501	1	1	1	1	1
Bacteroides uniformis	80426	1.25519	4221158	1590952	593858	2150751		2.80177	3.68728	3.74831	3.73954	0.933249	2.9271		80426	1	1	1	1	1
Bacteroides xylanisolvens	4850	0.35634	856029	0	163612	759360		0.168957	1.04679	0.760139	0	0.257117	1.03346		4850	1	1	0	1	1
Bariatricus comes	95440	0.99204	2653504	1227982	403974	1630283		3.3248	2.91424	2.35626	2.88638	0.634846	2.21876		95440	1	1	1	1	1
Barnesiella intestinihominis	0	0	0	164	366	0		0	0	0	0.000385483	0.00057517	0		0	0	0	0	0	0
Bifidobacterium adolescentis	0	0	0	0	23	8438		0	0	0	0	3.61446e-05	0.0114838		0	0	0	0	0	0
Bifidobacterium longum	8	0.0028	5295	3085	876	6469		0.000278693	0.00822535	0.00470187	0.00725131	0.00137664	0.00880409		8	0	0	0	0	0	BLD
Bifidobacterium pseudocatenulatum	3	0.00177	3238	269	746	2157		0.00010451	0.0051996	0.00287529	0.000632286	0.00117234	0.0029356		3	0	0	0	0	0	BLD
Bilophila wadsworthia	0	0	0	0	224	0		0	0	0	0	0.000352017	0		0	0	0	0	0	0
Blautia_A obeum	32082	0.30025	0	0	237828	958712		1.11763	0.882022	0	0	0.373747	1.30477		32082	1	0	0	1	1
Blautia_A obeum_B	39	0	0	0	18667	0		0.00135863	0	0	0	0.0293352	0		39	0	0	0	0	0	BLD
Bulleidia moorei	0	0	0	0	90	0		0	0	0	0	0.000141435	0		0	0	0	0	0	0
Clostridium_Q symbiosum	1	0	0	331	1328	0		3.48366e-05	0	0	0.000778017	0.00208696	0		1	0	0	0	0	0	BLD
Collinsella aerofaciens	173138	1.8599	1875188	1763826	157218	2143236		6.03154	5.46369	1.66513	4.14588	0.247068	2.91687		173138	1	1	1	1	1
Coprococcus eutactus_A	337600	3.51211	8219073	0	2044468	0		11.7608	10.3173	7.29839	0	3.21289	0		337600	1	1	0	1	0
Coprococcus_A catus	29312	0	1242669	629517	0	640007		1.02113	0	1.10347	1.47968	0	0.871027		29312	0	1	1	0	1
Dorea formicigenerans	28084	0.24005	618092	376552	179526	394395		0.978351	0.705177	0.548855	0.885088	0.282126	0.536758		28084	1	1	1	1	1
Dorea_A longicatena	103990	1.42242	3274391	1503163	686494	2169062		3.62266	4.17854	2.9076	3.53319	1.07883	2.95202		103990	1	1	1	1	1
Dorea_A longicatena_B	9675	0.11123	0	0	98008	0		0.337044	0.326752	0	0	0.15402	0		9675	1	0	0	1	0
Enterocloster asparagiformis	53	0	0	0	545	14397		0.00184634	0	0	0	0.000856469	0.0195938		53	0	0	0	0	0	BLD
Enterocloster bolteae	180	0.00082	197	193681	4730	36946		0.00627059	0.00240885	0.000174933	0.455248	0.00743321	0.0502822		180	0	0	1	0	1
Eubacterium_I ramulus_A	15129	0.12038	0	0	96429	0		0.527043	0.353631	0	0	0.151538	0		15129	1	0	0	1	0
Faecalibacterium prausnitzii	296486	3.62044	12825891	6925906	446852	5649619		10.3286	10.6355	11.3892	16.2794	0.702229	7.68894		296486	1	1	1	1	1
Faecalibacterium prausnitzii_A	38	0	0	0	159167	0		0.00132379	0	0	0	0.250131	0		38	0	0	0	1	0
Faecalibacterium prausnitzii_C	147682	1.79808	0	0	841862	0		5.14474	5.28208	0	0	1.32299	0		147682	1	0	0	1	0
Faecalibacterium prausnitzii_D	22674	0.3675	0	0	150079	0		0.789885	1.07958	0	0	0.23585	0		22674	1	0	0	1	0
Faecalibacterium prausnitzii_E	0	0	0	0	87648	0		0	0	0	0	0.137739	0		0	0	0	0	1	0		NGS
Faecalibacterium prausnitzii_F	1	0	0	0	43960	0		3.48366e-05	0	0	0	0.0690832	0		1	0	0	0	1	0
Faecalibacterium prausnitzii_G	56587	1.24112	0	0	579621	0		1.9713	3.64594	0	0	0.910876	0		56587	1	0	0	1	0
Faecalibacterium prausnitzii_H	0	0	0	0	37410	0		0	0	0	0	0.0587899	0		0	0	0	0	1	0		NGS
Faecalibacterium prausnitzii_I	56097	0.38269	0	0	213281	0		1.95423	1.1242	0	0	0.335172	0		56097	1	0	0	1	0
Faecalibacterium prausnitzii_J	0	0	0	0	87379	0		0	0	0	0	0.137316	0		0	0	0	0	1	0		NGS
Faecalibacterium prausnitzii_L	0	0	0	0	26290	0		0	0	0	0	0.0413148	0		0	0	0	0	1	0		NGS
Faecalibacterium prausnitzii_M	0	0	0	0	26858	0		0	0	0	0	0.0422074	0		0	0	0	0	1	0		NGS
Faecalicatena torques	24350	0.24671	3169610	1307109	177073	1391316		0.848271	0.724741	2.81456	3.07237	0.278271	1.89353		24350	1	1	1	1	1
Flavonifractor plautii	163	0.0094	28254	1988	8196	97233		0.00567836	0.0276137	0.0250891	0.00467281	0.01288	0.132331		163	1	1	0	0	1
Fusobacterium nucleatum	0	0	0	0	10	464		0	0	0	0	1.5715e-05	0.000631488		0	0	0	0	0	0
Fusobacterium vincentii	0	0	0	0	15	0		0	0	0	0	2.35725e-05	0		0	0	0	0	0	0
Gemella morbillorum	18	0	0	0	36	161		0.000627059	0	0	0	5.65741e-05	0.000219115		18	0	0	0	0	0	BLD
Hungatella_A hathewayi_A	0	0	14458	28550	299	63232		0	0	0.0128384	0.0671069	0.000469879	0.0860566		0	0	1	1	0	1		NGS
Lachnospira eligens	1327	0	413083	129426	21351	224369		0.0462282	0	0.36681	0.304217	0.0335531	0.305358		1327	0	1	1	0	1
Lachnospira eligens_A	23518	0.19579	0	0	52318	0		0.819287	0.575158	0	0	0.0822179	0		23518	1	0	0	1	0
Lancefieldella parvula	0	0	0	0	19	400		0	0	0	0	2.98585e-05	0.000544386		0	0	0	0	0	0
Mediterraneibacter lactaris	90249	0.9047	1961610	1105342	624870	887842		3.14397	2.65767	1.74187	2.59811	0.981985	1.20832		90249	1	1	1	1	1
Methanobrevibacter_A smithii	0	0	0	0	6	64		0	0	0	0	9.42901e-06	8.71018e-05		0	0	0	0	0	0
Parabacteroides distasonis	0	0.00073	763	1504	7634	213193		0	0.00214447	0.00067753	0.00353516	0.0119968	0.290148		0	0	0	0	0	1		NGS
Parvimonas micra	2	0	0	0	3	619		6.96732e-05	0	0	0	4.71451e-06	0.000842438		2	0	0	0	0	0	BLD
Pauljensenia odontolytica_A	10	0	0	0	4	0		0.000348366	0	0	0	6.28601e-06	0		10	0	0	0	0	0	BLD
Pauljensenia odontolytica_B	0	0	0	0	13	0		0	0	0	0	2.04295e-05	0		0	0	0	0	0	0
Pauljensenia odontolytica_C	3	0	0	0	3	0		0.00010451	0	0	0	4.71451e-06	0		3	0	0	0	0	0	BLD
Peptostreptococcus anaerobius	0	0	0	0	159	0		0	0	0	0	0.000249869	0		0	0	0	0	0	0
Peptostreptococcus stomatis	0	0	0	0	41	0		0	0	0	0	6.44316e-05	0		0	0	0	0	0	0
Phocaeicola dorei	163250	1.53277	5602282	1422953	1417143	3637200		5.68707	4.5027	4.97473	3.34466	2.22704	4.9501		163250	1	1	1	1	1
Phocaeicola vulgatus	524140	5.31038	11878190	2285988	2583920	8920260		18.2593	15.5999	10.5476	5.37323	4.06064	12.1402		524140	1	1	1	1	1
Porphyromonas asaccharolytica	13	0	1920	4547	2060	19420		0.000452876	0	0.00170493	0.0106877	0.0032373	0.02643		13	0	0	1	0	0
Porphyromonas uenonis	5166	0	4056	16207	41860	0		0.179966	0	0.00360166	0.0380946	0.0657831	0		5166	0	0	1	1	0
Porphyromonas_A somerae	78624	0.92752	0	0	714400	648126		2.73899	2.72471	0	0	1.12268	0.882077		78624	1	0	0	1	1
Roseburia hominis	665	0.01519	37445	19701	15823	146017		0.0231663	0.0446225	0.0332505	0.0463073	0.0248659	0.198724		665	1	1	1	0	1
Roseburia inulinivorans	12409	0.11891	332352	185445	78200	0		0.432287	0.349313	0.295123	0.43589	0.122891	0		12409	1	1	1	1	0
Ruminococcus_B gnavus	223	0.0017	4394	3112	11089	217745		0.00776856	0.00499396	0.00390179	0.00731477	0.0174264	0.296343		223	0	0	0	0	1
Ruminococcus_E bromii	0	0	5867	2858	304	0		0	0	0.00520979	0.00671775	0.000477737	0		0	0	0	0	0	0
Ruminococcus_E bromii_B	3	0.00343	0	0	2697	0		0.00010451	0.0100761	0	0	0.00423834	0		3	1	0	0	0	0
Streptococcus constellatus	0	0	0	0	28	151		0	0	0	0	4.40021e-05	0.000205506		0	0	0	0	0	0
Streptococcus parasanguinis_B	0	0	0	0	1	0		0	0	0	0	1.5715e-06	0		0	0	0	0	0	0
Streptococcus parasanguinis_E	0	0	0	0	0	0		0	0	0	0	0	0		0	0	0	0	0	0
Streptococcus parasanguinis_F	0	0	0	0	7	0		0	0	0	0	1.10005e-05	0		0	0	0	0	0	0
Streptococcus parasanguinis_MC1	16	0	0	0	0	0		0.000557385	0	0	0	0	0		16	0	0	0	0	0	BLD
Streptococcus parasanguinis_MC2	2	0	0	0	0	0		6.96732e-05	0	0	0	0	0		2	0	0	0	0	0	BLD
Streptococcus parasanguinis_MC3	0	0	0	0	0	0		0	0	0	0	0	0		0	0	0	0	0	0
Streptococcus salivarius	99	0	77	178	212	710		0.00344882	0	6.83746e-05	0.00041839	0.000333159	0.000966286		99	0	0	0	0	0	BLD
Akkermansia muciniphila	0	0	0	0	60	2256		0	0	0	0	9.42901e-05	0.00307034		0	0	0	0	0	0
Akkermansia muciniphila_A	0	0	0	0	20	0		0	0	0	0	3.143e-05	0		0	0	0	0	0	0
Akkermansia muciniphila_C	0	0	0	0	37	0		0	0	0	0	5.81456e-05	0		0	0	0	0	0	0
Akkermansia muciniphila_D	0	0	0	0	75	0		0	0	0	0	0.000117863	0		0	0	0	0	0	0
Anaerococcus vaginalis	0	0	0	0	56	0		0	0	0	0	8.80041e-05	0		0	0	0	0	0	0
Anaerococcus vaginalis_B	0	0	0	0	25	0		0	0	0	0	3.92876e-05	0		0	0	0	0	0	0
Bacteroides fragilis_A	0	0	0	0	2186	0		0	0	0	0	0.0034353	0		0	0	0	0	0	0
Bacteroides salyersiae	0	0	0	0	3762	38410		0	0	0	0	0.00591199	0.0522747		0	0	0	0	0	1		NGS
Bariatricus comes_A	0	0	0	0	93436	0		0	0	0	0	0.146835	0		0	0	0	0	1	0		NGS
Bifidobacterium infantis	0	0	0	0	180	0		0	0	0	0	0.00028287	0		0	0	0	0	0	0
Desulfovibrio piger	0	0	0	0	7	0		0	0	0	0	1.10005e-05	0		0	0	0	0	0	0
Desulfovibrio piger_A	0	0	0	0	2	0		0	0	0	0	3.143e-06	0		0	0	0	0	0	0
Enterocloster sp000155435	0	0	0	0	507	0		0	0	0	0	0.000796752	0		0	0	0	0	0	0
Extibacter hylemonae	0	0	0	0	241	27033		0	0	0	0	0.000378732	0.036791		0	0	0	0	0	0
Fusobacterium nucleatum_E	0	0	0	0	0	0		0	0	0	0	0	0		0	0	0	0	0	0
Fusobacterium nucleatum_J	0	0	0	0	0	0		0	0	0	0	0	0		0	0	0	0	0	0
Klebsiella A michiganensis	0	0	0	0	3	2549		0	0	0	0	4.71451e-06	0.0034691		0	0	0	0	0	0
Parabacteroides distasonis_A	0	0	0	0	1229	0		0	0	0	0	0.00193138	0		0	0	0	0	0	0
Parabacteroides distasonis_B	0	0	0	0	343	0		0	0	0	0	0.000539025	0		0	0	0	0	0	0
Porphyromonas uenonis_A	0	0	0	0	219	0		0	0	0	0	0.000344159	0		0	0	0	0	0	0
Prevotella intermedia	0	0	0	0	74	11237		0	0	0	0	0.000116291	0.0152932		0	0	0	0	0	0
Ruminococcus_E bromii_A	0	0	0	0	234	0		0	0	0	0	0.000367732	0		0	0	0	0	0	0
Streptococcus constellatus_A	0	0	0	0	4426	0		0	0	0	0	0.00695547	0		0	0	0	0	0	0
Streptococcus parasanguinis_C1	0	0	0	0	0	0		0	0	0	0	0	0		0	0	0	0	0	0
Streptococcus parasanguinis_D	0	0	0	0	8	0		0	0	0	0	1.2572e-05	0		0	0	0	0	0	0
TOTAL			112614857	42544038	63633372	73477246

### Sheet: Donor-C
	Raw Data Values							Relative Contribution to Signal							Detection Limit Comparison
GTDB Species Name	qPCR	MetaPhlAn4	MetaPhlAn3	MetaPhlAn2	Bracken-GTDB	Bracken-Standard		qPCR	MetaPhlAn4	MetaPhlAn3	MetaPhlAn2	Bracken-GTDB	Bracken-Standard		qPCR	MetaPhlAn4	MetaPhlAn3	MetaPhlAn2	Bracken-GTDB	Bracken-Standard	NGS False Negative	qPCR False Negative
Agathobacter rectalis	194533	3.2504	6772350	4339911	757871	0		5.994	8.62594	5.61963	7.71158	1.49143	0		194533	1	1	1	1	0
Akkermansia muciniphila_B	1039	0.02214	0	0	10562	0		0.0320139	0.0587553	0	0	0.0207852	0		1039	1	0	0	0	0
Alistipes putredinis	101497	1.50006	1684680	833164	675662	0		3.12735	3.98087	1.39793	1.48045	1.32965	0		101497	1	1	1	1	0
Alistipes shahii	5464	0.15739	7645	125226	69715	168802		0.168358	0.417683	0.00634374	0.222514	0.137194	0.282137		5464	1	0	1	1	1
Anaerobutyricum hallii	145309	1.80176	4100820	1993247	1173150	1943079		4.4773	4.78153	3.40282	3.5418	2.30867	3.24768		145309	1	1	1	1	1
Anaerococcus obesiensis	54	0	0	0	42	320		0.00166386	0	0	0	8.26527e-05	0.000534851		54	0	0	0	0	0	BLD
Anaerococcus vaginalis_C	0	0	0	0	39	302		0	0	0	0	7.67489e-05	0.000504766		0	0	0	0	0	0
Anaerostipes hadrus	83685	0.93755	1895259	322247	263420	1379637		2.57852	2.48808	1.57267	0.5726	0.51839	2.30594		83685	1	1	1	1	1
Anaerostipes hadrus_A	202591	0	0	0	694680	0		6.24228	0	0	0	1.36708	0		202591	0	0	0	1	0
Bacteroides fragilis	240	0.00365	8043	5404	5310	58495		0.00739494	0.0096864	0.006674	0.00960236	0.0104497	0.0977691		240	0	0	0	0	1
Bacteroides ovatus	18151	0.13745	183731	178645	19520	143701		0.559273	0.364766	0.152458	0.317434	0.0384138	0.240183		18151	1	1	1	0	1
Bacteroides thetaiotaomicron	11529	0.15427	468987	230916	116470	332480		0.355234	0.409403	0.389161	0.410314	0.229204	0.55571		11529	1	1	1	1	1
Bacteroides uniformis	70111	1.06585	2940807	1249684	413803	1466277		2.16028	2.82856	2.44025	2.22056	0.814332	2.45075		70111	1	1	1	1	1
Bacteroides xylanisolvens	958	0.1087	219594	46223	32322	200031		0.0295181	0.288469	0.182217	0.0821335	0.0636072	0.334334		958	1	1	1	1	1
Bariatricus comes	94317	0.88842	2015401	832517	313605	1146606		2.90612	2.3577	1.67236	1.4793	0.61715	1.91645		94317	1	1	1	1	1
Barnesiella intestinihominis	79525	0.97677	1878166	1149228	743482	0		2.45034	2.59216	1.55848	2.04206	1.46311	0		79525	1	1	1	1	0
Bifidobacterium adolescentis	71289	1.82457	2777210	1533436	587957	1233169		2.19657	4.84206	2.3045	2.72476	1.15705	2.06113		71289	1	1	1	1	1
Bifidobacterium longum	5594	0.06818	108688	58901	17156	76268		0.172364	0.180937	0.0901882	0.104661	0.0337617	0.127475		5594	1	1	1	0	1
Bifidobacterium pseudocatenulatum	6211	0	0	0	5815	9790		0.191375	0	0	0	0.0114435	0.0163631		6211	0	0	0	0	0	BLD
Bilophila wadsworthia	30165	0.44987	97930	530	219503	0		0.929451	1.19387	0.0812613	0.000941756	0.431965	0		30165	1	1	0	1	0
Blautia_A obeum	147789	1.30451	0	0	934435	2015581		4.55371	3.46192	0	0	1.83889	3.36886		147789	1	0	0	1	1
Blautia_A obeum_B	591	0	0	0	40775	0		0.01821	0	0	0	0.080242	0		591	0	0	0	1	0
Bulleidia moorei	278	0	1221	1197	855	0		0.0085658	0	0.00101317	0.00212695	0.00168257	0		278	0	0	0	0	0	BLD
Clostridium_Q symbiosum	9	0.00064	1770	1407	1828	0		0.00027731	0.00169844	0.00146873	0.0025001	0.00359736	0		9	0	0	0	0	0	BLD
Collinsella aerofaciens	105416	1.1438	1379387	1048612	80760	1183234		3.2481	3.03543	1.1446	1.86328	0.158929	1.97767		105416	1	1	1	1	1
Coprococcus eutactus_A	0	0	0	0	618	0		0	0	0	0	0.00121618	0		0	0	0	0	0	0
Coprococcus_A catus	18500	0	583906	299601	0	299333		0.570027	0	0.484519	0.53236	0	0.500308		18500	0	1	1	0	1
Dorea formicigenerans	65033	0.55	1192222	722311	353500	635144		2.00381	1.4596	0.989293	1.28347	0.69566	1.06159		65033	1	1	1	1	1
Dorea_A longicatena	177770	2.59169	5129749	2233553	1011597	2783538		5.47749	6.87785	4.25661	3.9688	1.99074	4.65243		177770	1	1	1	1	1
Dorea_A longicatena_B	10538	0.14183	0	0	163153	0		0.324699	0.37639	0	0	0.321072	0		10538	1	0	0	1	0
Enterocloster asparagiformis	102	0.00097	0	0	3646	16379		0.00314285	0.0025742	0	0	0.00717504	0.027376		102	0	0	0	0	0	BLD
Enterocloster bolteae	149	0.00103	0	350579	6534	36867		0.00459102	0.00273342	0	0.622943	0.0128584	0.0616198		149	0	0	1	0	1
Eubacterium_I ramulus_A	11050	0.09253	0	0	64288	0		0.340475	0.245557	0	0	0.126514	0		11050	1	0	0	1	0
Faecalibacterium prausnitzii	167864	2.27591	12032049	6151495	262832	4797917		5.17227	6.03983	9.98407	10.9306	0.517233	8.01928		167864	1	1	1	1	1
Faecalibacterium prausnitzii_A	21	0	0	0	81291	0		0.000647057	0	0	0	0.159974	0		21	0	0	0	1	0
Faecalibacterium prausnitzii_C	305407	3.51272	0	0	1335320	0		9.41028	9.32209	0	0	2.6278	0		305407	1	0	0	1	0
Faecalibacterium prausnitzii_D	119970	1.57886	0	0	450355	0		3.69654	4.18999	0	0	0.886263	0		119970	1	0	0	1	0
Faecalibacterium prausnitzii_E	8258	0.14821	0	0	93607	0		0.254448	0.393321	0	0	0.184211	0		8258	1	0	0	1	0
Faecalibacterium prausnitzii_F	2	0	0	0	37588	0		6.16245e-05	0	0	0	0.0739702	0		2	0	0	0	1	0
Faecalibacterium prausnitzii_G	35353	0.7909	0	0	282817	0		1.08931	2.0989	0	0	0.556562	0		35353	1	0	0	1	0
Faecalibacterium prausnitzii_H	0	0	0	0	38919	0		0	0	0	0	0.0765895	0		0	0	0	0	1	0		NGS
Faecalibacterium prausnitzii_I	102984	0.70362	0	0	317912	0		3.17317	1.86727	0	0	0.625626	0		102984	1	0	0	1	0
Faecalibacterium prausnitzii_J	0	0	0	0	76798	0		0	0	0	0	0.151132	0		0	0	0	0	1	0		NGS
Faecalibacterium prausnitzii_L	0	0	0	0	19325	0		0	0	0	0	0.0380301	0		0	0	0	0	0	0
Faecalibacterium prausnitzii_M	0	0	0	0	16643	0		0	0	0	0	0.0327521	0		0	0	0	0	0	0
Faecalicatena torques	68212	0.81689	4853297	1849105	442235	1943815		2.10176	2.16787	4.02722	3.28567	0.870284	3.24891		68212	1	1	1	1	1
Flavonifractor plautii	337	0.01456	46011	6373	10960	64386		0.0103837	0.0386395	0.0381794	0.0113242	0.0215684	0.107615		337	1	1	1	0	1
Fusobacterium nucleatum	1	0	0	0	10	695		3.08122e-05	0	0	0	1.96792e-05	0.00116163		1	0	0	0	0	0	BLD
Fusobacterium vincentii	2	0	0	0	36	0		6.16245e-05	0	0	0	7.08452e-05	0		2	0	0	0	0	0	BLD
Gemella morbillorum	126	0	0	131	256	569		0.00388234	0	0	0.000232774	0.000503788	0.000951032		126	0	0	0	0	0	BLD
Hungatella_A hathewayi_A	3	0	0	1810	343	24492		9.24367e-05	0	0	0.00321619	0.000674997	0.0409362		3	0	0	0	0	1
Lachnospira eligens	1638	0	1863741	555497	36020	672882		0.0504705	0	1.54651	0.987061	0.0708845	1.12466		1638	0	1	1	1	1
Lachnospira eligens_A	117125	1.04519	0	0	216427	0		3.60888	2.77374	0	0	0.425911	0		117125	1	0	0	1	0
Lancefieldella parvula	1	0	0	0	41	340		3.08122e-05	0	0	0	8.06848e-05	0.000568279		1	0	0	0	0	0	BLD
Mediterraneibacter lactaris	0	0	0	0	14979	61230		0	0	0	0	0.0294775	0.10234		0	0	0	0	0	1		NGS
Methanobrevibacter_A smithii	15523	0.12994	211320	132085	59041	109922		0.478298	0.344836	0.175351	0.234702	0.116188	0.183725		15523	1	1	1	1	1
Parabacteroides distasonis	2365	0.45015	1397991	30534	261264	891558		0.072871	1.19461	1.16004	0.0542558	0.514147	1.49016		2365	1	1	1	1	1
Parvimonas micra	1197	0.00747	5992	1263	1482	5237		0.0368823	0.019824	0.0049721	0.00224422	0.00291646	0.00875317		1197	1	0	0	0	0
Pauljensenia odontolytica_A	0	0	0	0	65	0		0	0	0	0	0.000127915	0		0	0	0	0	0	0
Pauljensenia odontolytica_B	64	0	0	0	697	0		0.00197198	0	0	0	0.00137164	0		64	0	0	0	0	0	BLD
Pauljensenia odontolytica_C	0	0	0	0	98	0		0	0	0	0	0.000192856	0		0	0	0	0	0	0
Peptostreptococcus anaerobius	18	0	0	0	173	0		0.00055462	0	0	0	0.00034045	0		18	0	0	0	0	0	BLD
Peptostreptococcus stomatis	321	0.00165	1327	1825	1306	0		0.00989073	0.00437879	0.00110113	0.00324284	0.00257011	0		321	0	0	0	0	0	BLD
Phocaeicola dorei	65646	0	0	20231	126301	195190		2.0227	0	0	0.0359484	0.24855	0.326242		65646	0	0	1	1	1
Phocaeicola vulgatus	230979	3.08223	5753068	1428176	1241306	4470265		7.11698	8.17965	4.77384	2.53772	2.44279	7.47164		230979	1	1	1	1	1
Porphyromonas asaccharolytica	7	0.00033	1126	3351	1590	15184		0.000215686	0.000875757	0.000934343	0.00595438	0.003129	0.0253787		7	0	0	0	0	0	BLD
Porphyromonas uenonis	5511	0	4623	12224	33900	0		0.169806	0	0.00383612	0.0217208	0.0667125	0		5511	0	0	1	1	0
Porphyromonas_A somerae	78624	0.87236	0	0	558735	500113		2.42258	2.31508	0	0	1.09955	0.835894		78624	1	0	0	1	1
Roseburia hominis	3736	0.08079	184270	85620	55402	193267		0.115115	0.214401	0.152905	0.152138	0.109027	0.323028		3736	1	1	1	1	1
Roseburia inulinivorans	82841	0.76484	1784031	857552	382495	0		2.55252	2.02974	1.48037	1.52378	0.75272	0		82841	1	1	1	1	0
Ruminococcus_B gnavus	1505	0.0142	27976	17133	35101	214524		0.0463724	0.0376841	0.0232142	0.0304436	0.069076	0.358557		1505	1	1	1	1	1
Ruminococcus_E bromii	0	0	3171663	1610677	63700	0		0	0	2.63181	2.86201	0.125357	0		0	0	1	1	1	0		NGS
Ruminococcus_E bromii_B	153781	2.17186	0	0	285610	0		4.73834	5.7637	0	0	0.562058	0		153781	1	0	0	1	0
Streptococcus constellatus	0	0	0	0	29	164		0	0	0	0	5.70697e-05	0.000274111		0	0	0	0	0	0
Streptococcus parasanguinis_B	4438	0.02516	0	0	193	0		0.136745	0.0667698	0	0	0.000379809	0		4438	1	0	0	0	0
Streptococcus parasanguinis_E	893	0	0	0	220	0		0.0275153	0	0	0	0.000432943	0		893	0	0	0	0	0	BLD
Streptococcus parasanguinis_F	4135	0	0	0	238	0		0.127409	0	0	0	0.000468365	0		4135	0	0	0	0	0	BLD
Streptococcus parasanguinis_MC1	116	0	0	0	0	0		0.00357422	0	0	0	0	0		116	0	0	0	0	0	BLD
Streptococcus parasanguinis_MC2	3366	0	0	0	0	0		0.103714	0	0	0	0	0		3366	0	0	0	0	0	BLD
Streptococcus parasanguinis_MC3	868	0	0	0	0	0		0.026745	0	0	0	0	0		868	0	0	0	0	0	BLD
Streptococcus salivarius	2738	0.01981	22308	10902	1652	11309		0.0843639	0.052572	0.0185109	0.0193717	0.00325101	0.018902		2738	1	1	1	0	0
Akkermansia muciniphila	0	0	0	0	62	24259		0	0	0	0	0.000122011	0.0405467		0	0	0	0	0	1		NGS
Akkermansia muciniphila_A	0	0	0	0	68	0		0	0	0	0	0.000133819	0		0	0	0	0	0	0
Akkermansia muciniphila_C	0	0	0	0	356	0		0	0	0	0	0.00070058	0		0	0	0	0	0	0
Akkermansia muciniphila_D	0	0	0	0	119	0		0	0	0	0	0.000234183	0		0	0	0	0	0	0
Anaerococcus vaginalis	0	0	0	0	26	0		0	0	0	0	5.1166e-05	0		0	0	0	0	0	0
Anaerococcus vaginalis_B	0	0	0	0	9	0		0	0	0	0	1.77113e-05	0		0	0	0	0	0	0
Bacteroides fragilis_A	0	0	0	0	2345	0		0	0	0	0	0.00461478	0		0	0	0	0	0	0
Bacteroides salyersiae	0	0	0	0	1580	10342		0	0	0	0	0.00310932	0.0172857		0	0	0	0	0	0
Bariatricus comes_A	0	0	0	0	65025	0		0	0	0	0	0.127964	0		0	0	0	0	1	0		NGS
Bifidobacterium infantis	0	0	0	0	1941	0		0	0	0	0	0.00381974	0		0	0	0	0	0	0
Desulfovibrio piger	0	0	0	0	31	0		0	0	0	0	6.10056e-05	0		0	0	0	0	0	0
Desulfovibrio piger_A	0	0	0	0	299	0		0	0	0	0	0.000588408	0		0	0	0	0	0	0
Enterocloster sp000155435	0	0	0	0	625	0		0	0	0	0	0.00122995	0		0	0	0	0	0	0
Extibacter hylemonae	0	0	0	0	200	9206		0	0	0	0	0.000393584	0.015387		0	0	0	0	0	0
Fusobacterium nucleatum_E	0	0	0	0	0	0		0	0	0	0	0	0		0	0	0	0	0	0
Fusobacterium nucleatum_J	0	0	0	0	0	0		0	0	0	0	0	0		0	0	0	0	0	0
Klebsiella A michiganensis	0	0	0	0	305	393		0	0	0	0	0.000600216	0.000656864		0	0	0	0	0	0
Parabacteroides distasonis_A	0	0	0	0	42444	0		0	0	0	0	0.0835265	0		0	0	0	0	1	0		NGS
Parabacteroides distasonis_B	0	0	0	0	129	0		0	0	0	0	0.000253862	0		0	0	0	0	0	0
Porphyromonas uenonis_A	0	0	0	0	193	0		0	0	0	0	0.000379809	0		0	0	0	0	0	0
Prevotella intermedia	0	0	0	0	51	5799		0	0	0	0	0.000100364	0.0096925		0	0	0	0	0	0
Ruminococcus_E bromii_A	0	0	0	0	364	0		0	0	0	0	0.000716323	0		0	0	0	0	0	0
Streptococcus constellatus_A	0	0	0	0	2133	0		0	0	0	0	0.00419758	0		0	0	0	0	0	0
Streptococcus parasanguinis_C1	0	0	0	0	0	0		0	0	0	0	0	0		0	0	0	0	0	0
Streptococcus parasanguinis_D	0	0	0	0	172	0		0	0	0	0	0.000338482	0		0	0	0	0	0	0
			120512482	56277856	50815038	59829751
