## Supplemental Data 4 for "Benchmarking A Novel Quantitative PCR-based Microbiome Profiling Platform Against Sequencing-based Methods"

### Sheet: Pairwise-Regression-Outliers
Donor-A
Taxa	qPCR-MetaPhlan4	qPCR-MetaPhlan3	qPCR-MetaPhlan2	qPCR-BrackenGTDB	qPCR-BrackenStandard	MetaPhlan4-MetaPhlan3	MetaPhlan4-MetaPhlan2	MetaPhlan4-BrackenGTDB	MetaPhlan4-BrackenStandard	MetaPhlan3-MetaPhlan2	MetaPhlan3-BrackenGTDB	MetaPhlan3-BrackenStandard	MetaPhlan2-brakcengtdb	MetaPhlan2-BrackenStandard	BrackenGTDB-BrackenStandard
Agathobacter rectalis	6.2429	5.2584	6.3018		-4.4705	3.0778	4.7265	-3.2887	-4.6072	3.6735		-5.8401		-3.4342	-4.4383
Anaerobutyricum hallii
Anaerostipes hadrus	-3.472									-5.4822				3.5603
Anaerostipes hadrus_A
Blautia_A obeum
Bifidobacterium adolescentis
Bifidobacterium pseudocatenulatum	-3.1919
Bifidobacterium longum														3.1446
Collinsella aerofaciens
Coprococcus eutactus_A
Faecalibacterium prausnitzii		3.0391	4.5091		3.5588		4.533		3.2069	3.8378	-3.2975				4.6885
Faecalibacterium prausnitzii_C
Faecalibacterium prausnitzii_D		-3.3738				-4.0873	-3.0294				4.6875		3.5913
Parabacteroides distasonis	3.8888	3.3161		7.3116	4.0251			5.6197					3.5913
Phocaeicola dorei
Phocaeicola vulgatus					4.6505			3.0201	5.4224	-5.9151		5.4697	4.7293	6.5001	4.6443
Ruminococcus_E bromii		4.8791	3.227			5.4055	3.8302			-3.5365
Ruminococcus_E bromii_B		-3.8646			-3.2992	5.5365	-4.1189	-3.6277	-3.0224
Donor-B
Taxa	qPCR-MetaPhlan4	qPCR-MetaPhlan3	qPCR-MetaPhlan2	qPCR-BrackenGTDB	qPCR-BrackenStandard	MetaPhlan4-MetaPhlan3	MetaPhlan4-MetaPhlan2	MetaPhlan4-BrackenGTDB	MetaPhlan4-BrackenStandard	MetaPhlan3-MetaPhlan2	MetaPhlan3-BrackenGTDB	MetaPhlan3-BrackenStandard	MetaPhlan2-brakcengtdb	MetaPhlan2-BrackenStandard	BrackenGTDB-BrackenStandard
Agathobacter rectalis	7.6624	5.2517	5.6631		-4.2709	-6.7235	3.5519	-4.553	-5.64	8.3352	3.3985			-5.1382
Anaerobutyricum hallii	3.104			4.6023
Anaerostipes hadrus
Anaerostipes hadrus_A	-3.7683
Blautia_A obeum
Bifidobacterium adolescentis
Bifidobacterium pseudocatenulatum
Bifidobacterium longum
Collinsella aerofaciens				-3.8655
Coprococcus eutactus_A			-3.9372	-5.4851	-5.7936	5.0426	-4.7729	3.5775	-4.0273	-3.5052	3.104	-7.672	5.5426		-5.119
Faecalibacterium prausnitzii		5.6417	5.7433				6.1097	-4.5185		3.6616	-5.8453				5.6767
Faecalibacterium prausnitzii_C		-3.1276									3.078
Faecalibacterium prausnitzii_D
Parabacteroides distasonis
Phocaeicola dorei				3.6969				4.0667					3.052
Phocaeicola vulgatus			-3.0415		3.7047		-3.5701		5.0488		3.1281	5.47	5.9568	7.8469	4.332
Ruminococcus_E bromii
Ruminococcus_E bromii_B
Donor-C
Taxa	qPCR-MetaPhlan4	qPCR-MetaPhlan3	qPCR-MetaPhlan2	qPCR-BrackenGTDB	qPCR-BrackenStandard	MetaPhlan4-MetaPhlan3	MetaPhlan4-MetaPhlan2	MetaPhlan4-BrackenGTDB	MetaPhlan4-BrackenStandard	MetaPhlan3-MetaPhlan2	MetaPhlan3-BrackenGTDB	MetaPhlan3-BrackenStandard	MetaPhlan2-brakcengtdb	MetaPhlan2-BrackenStandard	BrackenGTDB-BrackenStandard
Agathobacter rectalis	3.3244		3.9524				3.02666		-3.4704	5.1677		-5.8147		-5.1909
Anaerobutyricum hallii				4.1827				3.8013
Anaerostipes hadrus
Anaerostipes hadrus_A	-7.4862							4.6155
Barnesiella intestinihominis				3.0261
Blautia_A obeum								3.2808			3.4218	4.3881	3.262	3.4267
Bifidobacterium adolescentis	3.2426
Bifidobacterium pseudocatenulatum
Bifidobacterium longum
Collinsella aerofaciens				-3.0616
Coprococcus eutactus_A
Faecalibacterium prausnitzii		6.5558	6.7662	-3.7281	5.4047	6.7183	6.9165	-3.622	5.2953		-3.5864		-3.1359		6.6898
Faecalibacterium prausnitzii_C		-3.5592	-3.2882		-3.5988	-4.2717	-3.9721		-3.7418		5.0605		4.8404		-3.2532
Faecalibacterium prausnitzii_D
Parabacteroides distasonis
Phocaeicola dorei
Phocaeicola vulgatus					4.1663				3.9228	-6.2397		4.9943	3.5955	6.1369	3.8546
Ruminococcus_E bromii
Ruminococcus_E bromii_B				-3.084				-3.2259
