## Supplemental Data 5 for "Benchmarking A Novel Quantitative PCR-based Microbiome Profiling Platform Against Sequencing-based Methods"

### Sheet: Species List
GTDB Species Name	Rep. Accession
Akkermansia muciniphila	GCA_000020225.1
Akkermansia muciniphila_A	GCA_900184965.1
Akkermansia muciniphila_C	GCA_002884975.1
Akkermansia muciniphila_D	GCA_004557455.1
Anaerostipes hadrus	GCA_000332875.2
Anaerostipes hadrus_A	GCA_001404655.1
Bariatricus comes	GCA_025149785.1
Bariatricus comes_A	GCA_013300725.1
Faecalibacterium prausnitzii	GCA_003324185.1
Faecalibacterium prausnitzii_A	GCA_023347235.1
Faecalibacterium prausnitzii_D	GCA_023347255.1
Faecalibacterium prausnitzii_E	GCA_019967995.1
Faecalibacterium prausnitzii_F	GCA_002549775.1
Faecalibacterium prausnitzii_G	GCA_020687245.1
Faecalibacterium prausnitzii_I	GCA_003287495.1
Faecalibacterium prausnitzii_J	GCA_003287405.1
Faecalibacterium prausnitzii_L	GCA_002313795.1
Faecalibacterium prausnitzii_M	GCA_004558805.1
Parabacteroides distasonis	GCA_000012845.1
Parabacteroides distasonis_A	GCA_004793765.1
Parabacteroides distasonis_B	GCA_015060925.1
Ruminococcus_E bromii	GCA_002834225.1
Ruminococcus_E bromii_A	GCA_900101355.1
Ruminococcus_E bromii_B	GCA_002834235.1

### Sheet: Artificial MG #1
Abundance #1	AssemblyInput	nb_genomes	RelativeProp
Akkermansia muciniphila	GCA_000020225.1	1	0.2046
Akkermansia muciniphila_A	GCA_900184965.1	1	0.1732
Akkermansia muciniphila_C	GCA_002884975.1	1	0.0462
Akkermansia muciniphila_D	GCA_004557455.1	1	0.1077
Anaerostipes hadrus_A	GCA_001404655.1	1	0.1036
Bariatricus comes	GCA_025149785.1	1	0.1469
Faecalibacterium prausnitzii	GCA_003324185.1	1	0.0396
Faecalibacterium prausnitzii_I	GCA_003287495.1	1	0.1619
Faecalibacterium prausnitzii_L	GCA_002313795.1	1	0.0008
Ruminococcus_E bromii_A	GCA_900101355.1	1	0.0135
Ruminococcus_E bromii_B	GCA_002834235.1	1	0.0021

### Sheet: Artificial MG #2
Abundance #2	AssemblyInput	nb_genomes	RelativeProp
Akkermansia muciniphila_D	GCA_004557455.1	1	0.0132
Anaerostipes hadrus_A	GCA_001404655.1	1	0.1286
Bariatricus comes	GCA_025149785.1	1	0.0412
Faecalibacterium prausnitzii	GCA_003324185.1	1	0.0729
Faecalibacterium prausnitzii_A	GCA_023347235.1	1	0.0065
Faecalibacterium prausnitzii_E	GCA_019967995.1	1	0.1977
Faecalibacterium prausnitzii_F	GCA_002549775.1	1	0.0384
Faecalibacterium prausnitzii_G	GCA_020687245.1	1	0.2245
Faecalibacterium prausnitzii_L	GCA_002313795.1	1	0.2135
Parabacteroides distasonis_B	GCA_015060925.1	1	0.0065
Ruminococcus_E bromii_B	GCA_002834235.1	1	0.0569

### Sheet: Artificial MG #3
Abundance #3	AssemblyInput	nb_genomes	RelativeProp
Akkermansia muciniphila_C	GCA_002884975.1	1	0.1408
Anaerostipes hadrus	GCA_000332875.2	1	0.0255
Bariatricus comes	GCA_025149785.1	1	0.0118
Faecalibacterium prausnitzii	GCA_003324185.1	1	0.0204
Faecalibacterium prausnitzii_E	GCA_019967995.1	1	0.1324
Faecalibacterium prausnitzii_J	GCA_003287405.1	1	0.2414
Faecalibacterium prausnitzii_L	GCA_002313795.1	1	0.0644
Parabacteroides distasonis	GCA_000012845.1	1	0.0171
Parabacteroides distasonis_A	GCA_004793765.1	1	0.017
Parabacteroides distasonis_B	GCA_015060925.1	1	0.1284
Ruminococcus_E bromii_A	GCA_900101355.1	1	0.2009

### Sheet: Artificial MG #4
Abundance #4	AssemblyInput	nb_genomes	RelativeProp
Akkermansia muciniphila_C	GCA_002884975.1	1	0.0858
Faecalibacterium prausnitzii	GCA_003324185.1	1	0.1795
Faecalibacterium prausnitzii_E	GCA_019967995.1	1	0.1307
Faecalibacterium prausnitzii_I	GCA_003287495.1	1	0.0044
Faecalibacterium prausnitzii_J	GCA_003287405.1	1	0.1343
Faecalibacterium prausnitzii_L	GCA_002313795.1	1	0.0056
Faecalibacterium prausnitzii_M	GCA_004558805.1	1	0.0771
Parabacteroides distasonis	GCA_000012845.1	1	0.011
Parabacteroides distasonis_A	GCA_004793765.1	1	0.1475
Parabacteroides distasonis_B	GCA_015060925.1	1	0.1606
Ruminococcus_E bromii	GCA_002834225.1	1	0.0635

### Sheet: Artificial MG #5
Abundance #5	AssemblyInput	nb_genomes	RelativeProp
Akkermansia muciniphila	GCA_000020225.1	1	0.0864
Akkermansia muciniphila_A	GCA_900184965.1	1	0.1742
Akkermansia muciniphila_D	GCA_004557455.1	1	0.0137
Anaerostipes hadrus_A	GCA_001404655.1	1	0.1256
Faecalibacterium prausnitzii_A	GCA_023347235.1	1	0.1418
Faecalibacterium prausnitzii_G	GCA_020687245.1	1	0.1903
Faecalibacterium prausnitzii_J	GCA_003287405.1	1	0.0969
Faecalibacterium prausnitzii_L	GCA_002313795.1	1	0.0039
Parabacteroides distasonis	GCA_000012845.1	1	0.1457
Ruminococcus_E bromii	GCA_002834225.1	1	0.0117
Ruminococcus_E bromii_A	GCA_900101355.1	1	0.0097
